# Functional Role for Cas Cytoplasmic Adaptor Proteins During Cortical Axon Pathfinding

**DOI:** 10.1101/2025.04.08.647868

**Authors:** Jason A. Estep, Alyssa M. Treptow, Payton A. Rao, Patrick Williamson, Wenny Wong, Martin M. Riccomagno

## Abstract

Proper neural circuit organization requires individual neurons to project to their targets with high specificity. While several guidance molecules have been shown to mediate axonal fasciculation and pathfinding, less is understood about how neurons intracellularly interpret and integrate these cues. Here we provide genetic evidence that the Crk-Associated Substrate (Cas) family of intracellular adaptor proteins is required for proper fasciculation and guidance of two cortical white matter tracts: the Anterior Commissure (AC) and thalamocortical axons (TCAs). Using a *Cas* Triple Conditional Knock Out (*Cas TcKO*) mouse model, we show that Cas proteins are required for proper TCA projection by a non-neuronal cortical cell population. We also demonstrate a requirement of the β1-integrin receptor for TCA projection, similarly in a population of non-neuronal cortical cells. Additional analysis of *Cas TcKO* mutants reveals a role for Cas proteins in AC fasciculation, here within the neurons themselves. This AC fasciculation requirement is not phenocopied in β1-integrin deficient mutants, suggesting that Cas proteins might signal downstream of a different receptor during this axon pathfinding event. These findings implicate Cas proteins as key mediators of cortical axon tract fasciculation and guidance.

**Author Summary:** In the developing nervous system, neurons extend axons—long projections that relay information to their targets—to establish neural circuits. Axons follow specific pathways directed by extracellular guidance cues, much like street signs direct traffic. While these guidance cues are well studied, how neurons internally interpret and respond to these signals remains unclear. Here, we examine the role of the Crk-Associated Substrate (Cas) family of intracellular adaptor proteins in axon guidance within cortical axon tracts. Using genetic techniques to selectively remove *Cas* gene function from specific cell types, we demonstrate that Cas proteins are required for proper fasciculation (bundling) of anterior commissure axons, acting directly within the projecting axons themselves. Additionally, Cas proteins are required for proper guidance of thalamocortical projections—axons connecting the thalamus with the cortex. However, in this case, Cas proteins do not act within projecting axons but instead direct target neurons to their final positions. We further show that the β1-integrin receptor is similarly required for thalamocortical axon projection. These findings provide genetic evidence for a critical role of Cas adaptor proteins in both fasciculation and guidance of cortical axon tracts.
