## Supplemental Table 1 for "Functional Role for Cas Cytoplasmic Adaptor Proteins During Cortical Axon Pathfinding"

### Sheet: Data Figure 3
P0 Nestin-Cre;TcKO					P0 Nestin-Cre;TcKO
Nestin-Cre;TcKO		Littermate Control			Nestin-Cre;TcKO		Littermate Control
Animal #	Stray Axons	Animal #	Stray Axons		Animal #	Cortical Bundles	Animal #	Cortical Bundles
Animal 1		Animal 1			Animal 1		Animal 1
Section 1	6	Section 1	0		Section 1	8	Section 1	0
Section 2	2	Section 2	0		Section 2	10	Section 2	0
Section 3	14	Section 3	0		Section 3	7	Section 3	0
Section 4	6	Section 4	0		Section 4	2	Section 4	0
Section 5	20	Section 5	0		Section 5	7	Section 5	0
Mean	9.6	Mean	0		Section 6	6	Section 6	0
					Section 7	6	Section 7	0
Animal 2		Animal 2			Section 8	6	Section 8	0
Section 1	6	Section 1	0		Average	6.5	Section 9	0
Section 2	6	Section 2	0				Average	0
Mean	6	Section 3	0
		Mean	0		Animal 2		Animal 2
					Section 1	7	Section 1	0
Animal 3		Animal 3			Section 2	8	Section 2	0
Section 1	6	Section 1	0		Section 3	9	Section 3	0
Section 2	4	Section 2	0		Section 4	5	Average	0
Mean	5	Section 3	0		Average	7.25
		Section 4	0
		Mean	0		Animal 3		Animal 3
					Section 1	10	Section 1	0
Animal 4		Animal 4			Section 2	7	Section 2	0
Section 1	2	Section 1	0		Section 3	12	Average	0
Mean	2	Section 2	0		Section 4	11
		Section 3	0		Average	10
		Section 4	0
		Mean	0		Animal 4		Animal 4
					Section 1	4	Section 1	0
Animal 5		Animal 5			Section 2	7	Section 2	0
Section 1	2	Section 1	0		Section 3	4	Section 3	0
Mean	2	Section 2	0		Section 4	9	Section 4	0
		Section 3	0		Section 5	7	Average	0
		Mean	0		Section 6	6
					Section 7	11
Animal 6		Animal 6			Average	6.85714
Section 1	1	Section 1	0
Mean	1	Section 2	0		Animal 5		Animal 5
		Mean	0		Section 1	10	Section 1	0
					Section 2	9	Average	0
Animal 7		Animal 7			Section 3	12
Section 1	4	Section 1	0		Section 4	7
Mean	4	Mean	0		Average	9.5
		Animal 8			Animal 6		Animal 6
		Section 1	0		Section 1	6	Section 1	0
		Mean	0		Section 2	8	Section 2	0
					Average	7	Average	0
		Animal 9
		Section 1	0		Animal 7		Animal 7
		Mean	0		Section 1	5	Section 1	0
					Average	5	Average	0
		Animal 10
		Section 1	0		Animal 8
		Mean	0		Section 1	11
					Average	11
Group Mean	4.229	Group Mean	0
SD	2.972	SD	0		Group Mean	7.888	Group Mean	0
SEM	1.123	SEM	0		SD	2.045	SD	0
					SEM	0.723	SEM	0

### Sheet: Data Figure 4
E14.5 Nestin-Cre;TcKO					E14.5 Nestin-Cre;TcKO
Nestin-Cre;TcKO		Littermate Control			Nestin-Cre;TcKO		Littermate Control
Animal #	Stray Axons	Animal #	Stray Axons		Animal #	Cortical Bundles	Animal #	Cortical Bundles
Animal 1		Animal 1			Animal 1		Animal 1
Section 1	0	Section 1	0		Section 1	9	Section 1	0
Section 2	0	Section 2	0		Section 2	5	Section 2	0
Section 3	0	Section 3	0		Section 3	5	Section 3	0
Mean	0	Section 4	0		Section 4	4	Section 4	0
		Section 5	0		Section 5	5	Section 5	0
		Mean	0		Section 6	3	Mean	0
					Mean	5.16667
Animal 2		Animal 2
Section 1	0	Section 1	0		Animal 2		Animal 2
Section 2	0	Section 2	0		Section 1	3	Section 1	0
Mean	0	Section 3	0		Section 2	4	Section 2	0
		Mean	0		Mean	3.5	Section 3	0
							Mean	0
Animal 3		Animal 3
Section 1	0	Section 1	0		Animal 3		Animal 3
Mean	0	Section 2	0		Section 1	3	Section 1	0
		Mean	0		Section 2	1	Section 2	0
					Section 3	1	Mean	0
Animal 4		Animal 4			Section 4	5
Section 1	0	Section 1	0		Mean	2.5
Mean	0	Mean	0
					Animal 4		Animal 4
Group Mean	0	Group Mean	0		Section 1	6	Section 1	0
SD	0	SD	0		Mean	6	Mean	0
SEM	0	SEM	0
					Group Mean	4.292	Group Mean	0
					SD	1.583	SD	0
					SEM	0.7917	SEM	0
E16.5 Nestin-Cre;TcKO					E16.5 Nestin-Cre;TcKO
Nestin-Cre;TcKO		Littermate Control			Nestin-Cre;TcKO		Littermate Control
Animal #	Stray Axons	Animal #	Stray Axons		Animal #	Cortical Bundles	Animal #	Cortical Bundles
Animal 1		Animal 1			Animal 1		Animal 1
Section 1	0	Section 1	0		Section 1	7	Section 1	0
Section 2	0	Section 2	0		Section 2	5	Section 2	0
Mean	0	Mean	0		Section 3	7	Average	0
					Average	6.33333
Animal 2		Animal 2
Section 1	0	Section 1	0		Animal 2		Animal 2
Section 2	0	Section 2	0		Section 1	8	Section 1	0
Section 3	0	Mean	0		Section 2	6	Section 2	0
Mean	0				Section 3	5	Section 3	0
					Section 4	4	Section 4	0
Animal 3		Animal 3			Section 5	6	Section 5	0
Section 1	0	Section 1	0		Section 6	3	Section 6	0
Section 2	0	Section 2	0		Section 7	3	Average	0
Section 3	0	Mean	0		Section 8	5
Mean	0				Average	5
Animal 4		Animal 4			Animal 3		Animal 3
Section 1	0	Section 1	0		Section 1	8	Section 1	0
Section 2	0	Section 2	0		Section 2	6	Section 2	0
Section 3	0	Section 3	0		Section 3	5	Section 3	0
Section 4	0	Section 4	0		Section 4	4	Section 4	0
Mean	0	Section 5	0		Section 5	6	Section 5	0
		Section 6	0		Section 6	3	Section 6	0
		Mean	0		Section 7	3	Section 7	0
					Section 8	5	Section 8	0
Animal 5		Animal 5			Average	5	Average	0
Section 1	0	Section 1	0
Section 2	0	Section 2	0		Animal 4		Animal 4
Mean	0	Section 3	0		Section 1	3	Section 1	0
		Section 4	0		Section 2	4	Section 2	0
		Section 5	0		Section 3	4	Section 3	0
		Mean	0		Section 4	3	Section 4	0
					Section 5	3	Section 5	0
Animal 6		Animal 6			Section 6	3	Average	0
Section 1	0	Section 1	0		Section 7	5
Section 2	0	Section 2	0		Section 8	5
Mean	0	Section 3	0		Section 9	7
		Mean	0		Section 10	6
					Average	4.3
Animal 7		Animal 7
Section 1	0	Section 1	0		Animal 5		Animal 5
Section 2	0	Section 2	0		Section 1	3	Section 1	0
Mean	0	Section 3	0		Section 2	3	Section 2	0
		Mean	0		Section 3	5	Section 3	0
					Section 4	4	Section 4	0
		Animal 8			Section 5	9	Section 5	0
		Section 1	0		Section 6	9	Average	0
		Section 2	0		Average	5.5
		Section 3	0
		Mean	0		Animal 6		Animal 6
					Section 1	4	Section 1	0
		Animal 9			Section 2	4	Section 2	0
		Section 1	0		Section 3	5	Section 3	0
		Section 2	0		Average	4.33333	Average	0
		Section 3	0
		Mean	0		Animal 7		Animal 7
					Section 1	5	Section 1	0
		Animal 10			Section 2	5	Section 2	0
		Section 1	0		Section 3	5	Section 3	0
		Section 2	0		Section 4	5	Section 4	0
		Section 3	0		Average	5	Average	0
		Mean	0
					Animal 8		Animal 9
		Animal 11			Section 1	5	Section 1	0
		Section 1	0		Average	5	Section 2	0
		Mean	0				Section 3	0
							Average	0
Group Mean	0	Group Mean	0
SD	0	SD	0				Animal 10
SEM	0	SEM	0				Section 1	0
							Section 2	0
							Section 3	0
							Average	0
							Animal 11
							Section 1	0
							Section 2	0
							Section 3	0
							Average	0
							Animal 12
							Section 1	0
							Average	0
					Group Mean	5.058	Group Mean	0
					SD	0.6475	SD	0
					SEM	0.2289	SEM	0
E18.5 Nestin-Cre;TcKO					E18.5 Nestin-Cre;TcKO
Nestin-Cre;TcKO		Littermate Control			Nestin-Cre;TcKO		Littermate Control
Animal #	Stray Axons	Animal #	Stray Axons		Animal #	Cortical Bundles	Animal #	Cortical Bundles
Animal 1		Animal 1			Animal 1		Animal 1
Section 1	7	Section 1	0		Section 1	8	Section 1	0
Section 2	6	Section 2	0		Section 2	8	Section 2	0
Section 3	3	Section 3	0		Section 3	9	Section 3	0
Section 4	3	Section 4	0		Section 4	13	Section 4	0
Section 5	2	Section 5	0		Section 5	9	Section 5	0
Mean	4.2	Mean	0		Section 6	9	Section 6	0
					Section 7	10	Section 7	0
Animal 2		Animal 2			Section 8	5	Section 8	0
Section 1	2	Section 1	0		Mean	8.875	Section 9	0
Section 2	6	Section 2	0				Section 10	0
Section 3	2	Section 3	0				Mean	0
Section 4	4	Section 4	0
Section 5	6	Mean	0		Animal 2		Animal 2
Mean	4				Section 1	6	Section 1	0
					Section 2	7	Section 2	0
Animal 3		Animal 3			Section 3	6	Section 3	0
Section 1	5	Section 1	0		Section 4	8	Section 4	0
Section 2	10	Section 2	0		Section 5	8	Section 5	0
Section 3	11	Section 3	0		Section 6	8	Section 6	0
Mean	8.66667	Section 4	0		Mean	7.16667	Section 7	0
		Mean	0				Mean	0
Animal 4		Animal 4			Animal 3		Animal 3
Section 1	4	Section 1	0		Section 1	7	Section 1	0
Section 2	13	Section 2	0		Section 2	10	Section 2	0
Section 3	8	Section 3	0		Section 3	10	Section 3	0
Section 4	12	Mean	0		Section 4	13	Section 4	0
Section 5	9				Section 5	12	Section 5	0
Mean	9.2				Section 6	8	Section 6	0
					Section 7	11	Mean	0
Animal 5					Mean	10.1429
Section 1	5
Section 2	7				Animal 4		Animal 4
Section 3	8				Section 1	8	Section 1	0
Mean	6.66667				Section 2	9	Section 2	0
					Section 3	9	Section 3	0
Group Mean	6.547	Group Mean	0		Section 4	6	Mean	0
SD	2.426	SD	0		Section 5	7
SEM	1.085	SEM	0		Mean	7.8
					Animal 5
					Section 1	13
					Section 2	9
					Section 3	12
					Mean	11.3333
					Group Mean	9.064	Group Mean	0
					SD	1.699	SD	0
					SEM	0.7598	SEM	0

### Sheet: Data Figure 5
P0 Emx1-Cre;TcKO					P0 Emx1-Cre;TcKO					P0 NEX-Cre;TcKO					P0 NEX-Cre;TcKO
Emx1-Cre;TcKO		Littermate Control			Emx1-Cre;TcKO		Littermate Control			NEX-Cre;TcKO		Littermate Control			NEX-Cre;TcKO		Littermate Control
Animal #	Stray Axons	Animal #	Stray Axons		Animal #	Cortical Bundles	Animal #	Cortical Bundles		Animal #	Stray Axons	Animal #	Stray Axons		Animal #	Cortical Bundles	Animal #	Cortical Bundles
Animal 1		Animal 1			Animal 1		Animal 1			Animal 1		Animal 1			Animal 1		Animal 1
Section 1	9	Section 1	0		Section 1	8	Section 1	0		Section 1	15	Section 1	0		Section 1	0	Section 1	0
Section 2	12	Section 2	0		Section 2	10	Section 2	0		Section 2	1	Section 2	0		Section 2	0	Section 2	0
Section 3	14	Mean	0		Section 3	10	Mean	0		Section 3	9	Section 3	0		Section 3	0	Section 3	0
Section 4	3				Section 4	10				Average	8.33333	Average	0		Average	0	Average	0
Mean	9.5				Mean	9.5
										Animal 2		Animal 2			Animal 2		Animal 2
Animal 2		Animal 2			Animal 2		Animal 2			Section 1	18	Section 1	0		Section 1	0	Section 1	0
Section 1	21	Section 1	0		Section 1	12	Section 1	0		Section 2	12	Section 2	0		Section 2	0	Section 2	0
Section 2	14	Section 2	0		Section 2	10	Section 2	0		Average	15	Section 3	0		Section 3	0	Average	0
Section 3	9	Section 3	0		Section 3	8	Section 3	0				Section 4	0		Section 4	0
Mean	14.6667	Mean	0		Mean	10	Mean	0				Section 5	0		Section 5	0
												Average	0		Average	0
Animal 3		Animal 3			Animal 3		Animal 3
Section 1	3	Section 1	0		Section 1	8	Section 1	0		Animal 3		Animal 3			Animal 3		Animal 3
Section 2	3	Section 2	0		Section 2	9	Section 2	0		Section 1	9	Section 1	0		Section 1	0	Section 1	0
Section 3	6	Mean	0		Section 3	8	Mean	0		Section 2	7	Section 2	0		Section 2	0	Section 2	0
Mean	4				Section 4	9				Section 3	10	Section 3	0		Section 3	0	Section 3	0
					Section 5	8				Average	8.66667	Section 4	0		Section 4	0	Average	0
Animal 4		Animal 4			Mean	8.4						Average	0		Average	0
Section 1	4	Section 1	0
Section 2	3	Section 2	0		Animal 4		Animal 4			Animal 4		Animal 4			Animal 4		Animal 4
Mean	3.5	Section 3	0		Section 1	10	Section 1	0		Section 1	3	Section 1	0		Section 1	0	Section 1	0
		Mean	0		Section 2	6	Section 2	0		Section 2	3	Section 2	0		Section 2	0	Section 2	0
					Mean	8	Section 3	0		Section 3	6	Section 3	0		Section 3	0	Section 3	0
Animal 5		Animal 5					Mean	0		Section 4	7	Section 4	0		Section 4	0	Section 4	0
Section 1	3	Section 1	0							Section 5	8	Average	0		Average	0	Section 5	0
Mean	3	Section 2	0		Animal 5		Animal 5			Section 6	5						Section 6	0
		Mean	0		Section 1	10	Section 1	0		Average	5.33333						Average	0
					Section 2	10	Section 2	0
Animal 6		Animal 6			Mean	10	Mean	0		Animal 5		Animal 5			Animal 5		Animal 5
Section 1	12	Section 1	0							Section 1	12	Section 1	0		Section 1	0	Section 1	0
Section 2	8	Section 2	0		Animal 6		Animal 6			Section 2	8	Section 2	0		Section 2	0	Section 2	0
Mean	10	Section 3	0		Section 1	12	Section 1	0		Section 3	10	Section 3	0		Section 3	0	Section 3	0
		Mean	0		Section 2	8	Section 2	0		Section 4	6	Section 4	0		Section 4	0	Section 4	0
					Mean	10	Section 3	0		Section 5	6	Section 5	0		Section 5	0	Section 5	0
Animal 7		Animal 7					Mean	0		Section 6	5	Average	0		Average	0	Section 6	0
Section 1	11	Section 1	0							Average	7.83333						Average	0
Section 2	13	Section 2	0		Animal 7		Animal 7
Section 3	3	Section 3	0		Section 1	10	Section 1	0		Animal 6		Animal 6			Animal 6		Animal 6
Mean	9	Section 4	0		Section 2	10	Section 2	0		Section 1	6	Section 1	0		Section 1	0	Section 1	0
		Mean	0		Section 3	11	Section 3	0		Section 2	2	Section 2	0		Section 2	0	Section 2	0
					Mean	10.3333	Section 4	0		Section 3	9	Section 3	0		Section 3	0	Section 3	0
Animal 8		Animal 8					Mean	0		Section 4	6	Section 4	0		Section 4	0	Section 4	0
Section 1	12	Section 1	0							Average	5.75	Average	0		Average	0	Average	0
Section 2	7	Section 2	0		Animal 8		Animal 8
Mean	9.5	Section 3	0		Section 1	7	Section 1	0		Animal 7		Animal 7			Animal 7		Animal 7
		Mean	0		Section 2	8	Section 2	0		Section 1	7	Section 1	0		Section 1	0	Section 1	0
					Section 3	6	Section 3	0		Section 2	6	Section 2	0		Section 2	0	Section 2	0
		Animal 9			Mean	7	Section 4	0		Section 3	6	Section 3	0		Section 3	0	Section 3	0
		Section 1	0				Section 5	0		Average	6.33333	Section 4	0		Section 4	0	Section 4	0
		Mean	0				Section 6	0				Section 5	0		Section 5	0	Section 5	0
							Section 7	0				Average	0		Average	0	Average	0
		Animal 10					Mean	0
		Section 1	0							Animal 8							Animal 8
		Mean	0				Animal 9			Section 1	7						Section 1	0
							Section 1	0		Section 2	14						Section 2	0
Group Mean	7.896	Group Mean	0				Section 2	0		Section 3	12						Section 3	0
SD	4.055	SD	0				Mean	0		Section 4	9						Section 4	0
SEM	1.434	SEM	0							Average	10.5						Average	0
							Animal 10
							Section 1	0		Group Mean	8.469	Group Mean	0		Group Mean	0	Group Mean	0
							Section 2	0		SD	3.14	SD	0		SD	0	SD	0
							Mean	0		SEM	1.11	SEM	0		SEM	0	SEM	0
					Group Mean	9.154	Group Mean	0
					SD	1.207	SD	0
					SEM	0.4267	SEM	0

### Sheet: Data Figure 6
P0 Emx1-Cre;TcKO;Ai14					P0 NEX-Cre;TcKO;Ai14
Emx1-Cre;TcKO		Littermate Control			NEX-Cre;TcKO;Ai14		Littermate Control
Animal #	Stray Axons	Animal #	Stray Axons		Animal #	Stray Axons	Animal #	Stray Axons
Animal 1		Animal 1			Animal 1		Animal 1
Section 1	12	Section 1	0		Section 1	15	Section 1	0
Section 2	8	Section 2	0		Section 2	1	Section 2	0
Mean	10	Mean	0		Section 3	9	Section 3	0
					Average	8.33333	Average	0
Animal 2		Animal 2
Section 1	11	Section 1	0		Animal 2		Animal 2
Section 2	13	Section 2	0		Section 1	18	Section 1	0
Section 3	3	Section 3	0		Section 2	12	Section 2	0
Mean	9	Mean	0		Average	15	Section 3	0
							Section 4	0
Animal 3		Animal 3					Section 5	0
Section 1	12	Section 1	0				Average	0
Section 2	7	Section 2	0
Mean	9.5	Mean	0		Animal 3		Animal 3
					Section 1	9	Section 1	0
Group Mean	9.5	Group Mean	0		Section 2	7	Section 2	0
SD	0.5	SD	0		Section 3	10	Section 3	0
SEM	0.2887	SEM	0		Average	8.66667	Section 4	0
							Average	0
					Group Mean	9.333	Group Mean	0
					SD	4.064	SD	0
					SEM	2.032	SEM	0

### Sheet: Data Figure 7
P0 Emx1-Cre;Itgb1					P0 Emx1-Cre;Itgb1					P0 NEX-Cre;Itgb1					P0 NEX-Cre;Itgb1
Emx1-Cre;Itgb1fl/fl		Littermate Control			Emx1-Cre;Itgb1fl/fl		Littermate Control			NEX-Cre;Itgb1fl/fl		Littermate Control			NEX-Cre;Itgb1fl/fl		Littermate Control
Animal #	Stray Axons	Animal #	Stray Axons		Animal #	Cortical Bundles	Animal #	Cortical Bundles		Animal #	Stray Axons	Animal #	Stray Axons		Animal #	Cortical Bundles	Animal #	Cortical Bundles
Animal 1		Animal 1			Animal 1		Animal 1			Animal 1		Animal 1			Animal 1		Animal 1
Section 1	0	Section 1	0		Section 1	9	Section 1	0		Section 1	0	Section 1	0		Section 1	0	Section 1	0
Section 2	0	Section 2	0		Section 2	8	Section 2	0		Section 2	0	Section 2	0		Section 2	0	Section 2	0
Section 3	0	Section 3	0		Section 3	8	Section 3	0		Average	0	Average	0		Average	0	Average	0
Section 4	0	Section 4	0		Section 4	8	Section 4	0
Section 5	0	Average	0		Section 5	8	Average	0		Animal 2		Animal 2			Animal 2		Animal 2
Average	0				Average	8.2				Section 1	0	Section 1	0		Section 1	0	Section 1	0
										Section 2	0	Section 2	0		Section 2	0	Section 2	0
Animal 2		Animal 2			Animal 2		Animal 2			Section 3	0	Average	0		Section 3	0	Average	0
Section 1	0	Section 1	0		Section 1	8	Section 1	0		Average	0				Average	0
Section 2	0	Section 2	0		Section 2	7	Section 2	0
Section 3	0	Section 3	0		Section 3	9	Section 3	0		Animal 3		Animal 3			Animal 3		Animal 3
Average	0	Average	0		Average	8	Average	0		Section 1	0	Section 1	0		Section 1	0	Section 1	0
										Section 2	0	Section 2	0		Section 2	0	Section 2	0
Animal 3		Animal 3			Animal 3		Animal 3			Section 3	0	Average	0		Section 3	0	Average	0
Section 1	0	Section 1	0		Section 1	9	Section 1	0		Average	0				Average	0
Section 2	0	Section 2	0		Section 2	10	Section 2	0				Animal 4					Animal 4
Section 3	0	Section 3	0		Section 3	9	Section 3	0				Section 1	0				Section 1	0
Section 4	0	Average	0		Section 4	6	Average	0				Section 2	0				Section 2	0
Section 5	0				Section 5	6						Section 3	0				Section 3	0
Average	0				Average	8						Average	0				Average	0
Animal 4		Animal 4			Animal 4		Animal 4			Group Mean	0	Group Mean	0		Group Mean	0	Group Mean	0
Section 1	0	Section 1	0		Section 1	8	Section 1	0		SD	0	SD	0		SD	0	SD	0
Section 2	0	Section 2	0		Section 2	6	Section 2	0		SEM	0	SEM	0		SEM	0	SEM	0
Average	0	Section 3	0		Average	7	Section 3	0
		Section 4	0				Section 4	0
		Average	0				Average	0
Animal 5		Animal 5			Animal 5		Animal 5
Section 1	0	Section 1	0		Section 1	8	Section 1	0
Section 2	0	Section 2	0		Section 2	8	Section 2	0
Average	0	Section 3	0		Section 3	8	Section 3	0
		Average	0		Section 4	10	Average	0
					Average	8.5
Animal 6
Section 1	0				Animal 6
Section 2	0				Section 1	9
Section 3	0				Section 2	10
Section 4	0				Section 3	9
Average	0				Section 4	7
					Average	8.75
Group Mean	0	Group Mean	0
SD	0	SD	0		Group Mean	8.075	Group Mean	0
SEM	0	SEM	0		SD	0.6031	SD	0
					SEM	0.2462	SEM	0
